# RNA binding proteins and glycoRNAs form domains on the cell surface for cell penetrating peptide entry

**DOI:** 10.1101/2023.09.04.556039

**Authors:** Jonathan Perr, Andreas Langen, Karim Almahayni, Gianluca Nestola, Peiyuan Chai, Charlotta G. Lebedenko, Regan Volk, Reese M. Caldwell, Malte Spiekermann, Helena Hemberger, Namita Bisaria, Konstantinos Tzelepis, Eliezer Calo, Leonhard Möckl, Balyn Zaro, Ryan A. Flynn

**Affiliations:** Stem Cell Program and Division of Hematology/Oncology, Boston Children’s Hospital, Boston, MA, USA; Department of Pharmaceutical Chemistry, Cardiovascular Research Institute, University of California, San Francisco, CA, USA; Max Planck Institute for the Science of Light, Staudtstr. 2, 91058 Erlangen, Germany; Department of Physics, Friedrich-Alexander-University Erlangen-Nuremberg, 91054 Erlangen, Germany; Department of Stem Cell and Regenerative Biology, Harvard University, Cambridge, MA, USA; Wellcome-MRC Cambridge Stem Cell Institute, University of Cambridge, Cambridge, UK; Department of Haematology, University of Cambridge, Cambridge, UK; Experimental Cancer Genetics, Wellcome Trust Sanger Institute, Hinxton, Cambridge, UK; Department of Biology, Massachusetts Institute of Technology, Cambridge, MA, USA; Koch Institute for Integrative Cancer Research, Massachusetts Institute of Technology, Cambridge, MA, USA; Harvard Stem Cell Institute, Harvard University, Cambridge, MA, USA

## Abstract

The composition and organization of the cell surface determine how cells interact with their environment. Traditionally, glycosylated transmembrane proteins were thought to be the major constituents of the external surface of the plasma membrane. Here, we provide evidence that a group of RNA binding proteins (RBPs) are present on the surface of living cells. These cell surface RBPs (csRBPs) precisely organize into well-defined nanoclusters that are enriched for multiple RBPs, glycoRNAs, and their clustering can be disrupted by extracellular RNase addition. These glycoRNA-csRBP clusters further serve as sites of cell surface interaction for the cell penetrating peptide TAT. Removal of RNA from the cell surface, or loss of RNA binding activity by TAT, causes defects in TAT cell internalization. Together, we provide evidence of an expanded view of the cell surface by positioning glycoRNA-csRBP clusters as a regulator of communication between cells and the extracellular environment.
