## Supplementary material for "RNA binding proteins and glycoRNAs form domains on the cell surface for cell penetrating peptide entry": Table S3. dSTORM image settings and quantitation.

### Sheet: Legend
	Sheet Number
	2	Cell Data for each cell analyzed by SR

### Sheet: Cell Data
Cell line	Antibody	Cell number	Laser Power	Frames	Localisations after filtering	ripleys (nm)	cluster-to-cluster distance (nm)	# of Clusters	Average localizations/cluster
PANC1	hnRNP-U	1	2V	21961	5814	151.6	250	50	34.3
PANC1	hnRNP-U	2	2V	40363	2077	139.5	250	18	29.9
PANC1	hnRNP-U	3	2V	42600	5289	126.3	170	56	38.1
A549	hnRNP-U	1	2V	37956	17644	166.1	250	118	66.8
A549	hnRNP-U	2	2V	18978	2419	166.9	370	11	92.4
A549	hnRNP-U	3	2V	56934	39660	160.9	330	360	56.2
A549	DDX21	1	2.05V	42600	12995	129.5	210	376	10.4
A549	DDX21	2	2.05V	42600	20135	129.1	210	698	12.9
A549	DDX21	3	2.05V	42600	9427	131.3	250	243	12.5
A549	DDX21	4	2.05V	42600	12077	143.1	250	394	12.9
