## Supplementary material for "RNA binding proteins and glycoRNAs form domains on the cell surface for cell penetrating peptide entry": Table S5. Plasmid sequences for cell-free expression of eGFP and TAT-eGFP fusion proteins.

### Sheet: Legend
	Sheet Number
	2	FASTA files of the three plasmids used for protein expression experiments

### Sheet: Plasmid Squences
pTwist_eGFP_TEV_6xHIS	GAAAACTTATATTTCCAGTCGCACCATCATCATCACCACTAACTCGAGCCTTAGGAGATCCGGCTGCTAACAAAGCCCGAAAGGAAGCTGAGTTGGCTGCTGCCACCGCTGAGCAATAACTAGCATAACCCCTTGGGGCCTCTAAACGGGTCTTGAGGGGTTTTTTGCTGAAAGGAGGAACTATATCCGGATATCCACAGGACGGGTGTGGTCGCCATGATCGCGTAGTCGATAGTGGCTCCAAGTAGCGAAGCGAGCAGGACTGGGCGGCGGCCAAAGCGGTCGGACAGTGCTCCGAGAACGGGTGCGCATAGAAATTGCATCAACGCATATAGCGCTAGCAGCACGCCATAGTGACTGGCGATGCTGTCGGAATGGACGATATCCCGCAAGAGGCCC…
pTwist_TAT_WT_eGFP_TEV_6xHIS	GGGAGAAAAAAACGCCGTCAACGTCGTCGCGGGTCAGTATCTAAAGGGGAAGAACTTTTCACGGGGGTAGTACCTATCCTTGTTGAGCTTGACGGTGACGTGAACGGGCACAAGTTCAGTGTCTCTGGTGAAGGAGAGGGGGATGCCACGTATGGTAAATTAACATTGAAGTTTATTTGCACCACAGGTAAGTTGCCAGTTCCGTGGCCGACGTTGGTTACGACCTTGACTTACGGCGTACAATGCTTCAGCCGTTATCCGGATCATATGAAACAGCATGACTTTTTCAAATCTGCAATGCCGGAGGGGTATGTGCAAGAACGTACCATTTTTTTTAAAGACGACGGGAACTATAAAACCCGTGCTGAGGTAAAGTTCGAAGGAGACACTCTGGTAAAT…
pTwist_TAT_R5K_eGFP_TEV_6xHIS	GGGAGAAAAAAAAAACGTCAACGTCGTCGCGGGTCAGTATCTAAAGGGGAAGAACTTTTCACGGGGGTAGTACCTATCCTTGTTGAGCTTGACGGTGACGTGAACGGGCACAAGTTCAGTGTCTCTGGTGAAGGAGAGGGGGATGCCACGTATGGTAAATTAACATTGAAGTTTATTTGCACCACAGGTAAGTTGCCAGTTCCGTGGCCGACGTTGGTTACGACCTTGACTTACGGCGTACAATGCTTCAGCCGTTATCCGGATCATATGAAACAGCATGACTTTTTCAAATCTGCAATGCCGGAGGGGTATGTGCAAGAACGTACCATTTTTTTTAAAGACGACGGGAACTATAAAACCCGTGCTGAGGTAAAGTTCGAAGGAGACACTCTGGTAAAT…
